# Acquisition, Evolution, and Diversification of Genomic Islands: A Case Study of a Virulence Gene Cluster in *Pseudomonas syringae*

**DOI:** 10.1101/2024.06.12.598671

**Authors:** Luiz Orlando de Oliveira, Hugo Vianna Silva Rody, Selene Aguilera, Jesús Murillo

## Abstract

Genomic islands are widely distributed among bacteria, facilitating the dissemination of genes relevant to human, animal, and plant health. Herein, we explore the evolutionary history of a genomic island (Tox island) composed of a novel mobile genetic element (GInt) carrying an ∼25 kb gene cluster (Pht cluster) responsible for the biosynthesis of the phytotoxin phaseolotoxin, a virulence factor of the plant pathogen *Pseudomonas syringae*. The Pht cluster has been acquired, either naked or associated with a GInt, on seven independent occasions by four phylogroups of *P. syringae* and the distant rhizobacterium *Pseudomonas* sp. JAI115. The Pht cluster was independently captured by three distinct GInt elements, suggesting specific mechanisms for gene capture. Once acquired, the Tox island tends to be stably maintained, evolving with the genome. An array of molecular analyses delineated the likely evolutionary trajectory of the Pht cluster within *P. syringae* pv. actinidiae (Psa) and *P. amygdali* pv. phaseolicola (Pph), involving: 1) acquisition by Pph; 2) transfer of haplotype G to Psa biovar 1; 3) acquisition or replacement by a haplotype of haplogroup D in Psa biovar 1; 4) acquisition of haplotype C by Psa biovar 6; and 5) replacement of the Tox island in Pph by a distantly related GInt. These findings underscore the potential role of phaseolotoxin in bacterial fitness and contribute to our understanding of virulence evolution in plant pathogens. Furthermore, GInts provide a model for studying the evolutionary dynamics of mobile genetic elements and the dissemination of adaptive genes among bacterial pathogens.
