## Supplementary Table S1 for "Acquisition, Evolution, and Diversification of Genomic Islands: A Case Study of a Virulence Gene Cluster in *Pseudomonas syringae*"

### Sheet: Table S1
Table S1. Characteristics of the genomes used in this work
Code	Phylogroup	DATASET1	DATASET2	DATASET3	DATASET4	DATASET5	DATASET6	Species Name	Pathovar	Strain Name	biovar
GCA_023167685.1	1	D1	82	D1	82		III	Pseudomonas syringae	actinidiae	MAFF613020	1
GCA_013374655.1	1	D2	82	D2	82		III	Pseudomonas syringae	actinidiae	MAFF211985	1
GCA_032586335.1	1	D2	82	D2	82		III	Pseudomonas syringae	actinidiae	J292-2	1
GCA_003202975.1	1	D3	82	D3	82		III	Pseudomonas syringae	actinidiae	MAFF212206	1
GCA_013374695.1	1	D4	82	D4	82		III	Pseudomonas syringae	actinidiae	MAFF211981	1
GCA_000416665.1	1	E	82	E	82		IV	Pseudomonas syringae	actinidiae	PsaICMP9855	1
GCA_000145865.1	1	F	82	F	82		IV	Pseudomonas syringae	actinidiae	Psa302091	1
GCA_000233795.2	1	G	82	G	82		IV	Pseudomonas syringae	actinidiae	PsaNCPPB3871	1
GCA_003701645.1	1	G	82	G	82		IV	Pseudomonas syringae	actinidiae	PsaICMP9855dsglab	1
GCA_000416705.1	1	G	82	G	82		IV	Pseudomonas syringae	actinidiae	PsaICMP19068	1
GCA_000416845.2	1	G	82	G	82		IV	Pseudomonas syringae	actinidiae	PsaICMP19102	1
GCA_000416865.1	1	G	82	G	82		IV	Pseudomonas syringae	actinidiae	PsaICMP19104	1
GCA_000658965.1	1	G	82	G	82		IV	Pseudomonas syringae	actinidiae	PsaICMP9617	1
GCA_000233835.1	1	G	82	G	82		IV	Pseudomonas syringae	actinidiae	NCPPB 3739	1
GCA_000344335.2	1	G	82	G	82		IV	Pseudomonas syringae	actinidiae	ICMP 9853	1
GCA_000416525.1	1	G	82	G	82		IV	Pseudomonas syringae	actinidiae	ICMP19103	1
GCA_000245455.1	1		82		82			Pseudomonas syringae	actinidiae	PsaPA459	1
GCA_013374725.1	1		82		82			Pseudomonas syringae	actinidiae	MAFF613017	1
GCA_013374745.1	1		82		82			Pseudomonas syringae	actinidiae	MAFF212324	1
GCA_000245455.1	1		82		82			Pseudomonas syringae	actinidiae	PA459	1
GCA_013374755.1	1		82		82			Pseudomonas syringae	actinidiae	MAFF613018	1
GCA_000245435.1	1	G	83	G	83		IV	Pseudomonas syringae	actinidiae	PsaKW41	1
GCA_000416485.1	1		85		85			Pseudomonas syringae	actinidiae	PsaICMP19071	2
GCA_000416505.1	1		85		85			Pseudomonas syringae	actinidiae	PsaICMP19073	2
GCA_000416885.1	1		85		85			Pseudomonas syringae	actinidiae	PsaICMP19072	2
GCA_000245415.1	1		86		86			Pseudomonas syringae	actinidiae	PsaCFBP7286	3
GCA_000342185.1	1		86		86			Pseudomonas syringae	actinidiae	PsaICMP18744	3
GCA_000344375.1	1		86		86			Pseudomonas syringae	actinidiae	PsaICMP18800	3
GCA_000344435.1	1		86		86			Pseudomonas syringae	actinidiae	PsaTP1	3
GCA_000344455.1	1		86		86			Pseudomonas syringae	actinidiae	PsaTP6_1	3
GCA_000344495.1	1		86		86			Pseudomonas syringae	actinidiae	PsaShaanxi_M7	3
GCA_000344555.1	1		86		86			Pseudomonas syringae	actinidiae	PsaICMP19439	3
GCA_000416945.1	1		86		86			Pseudomonas syringae	actinidiae	PsaICMP18801	3
GCA_003700235.1	1		86		86			Pseudomonas syringae	actinidiae	PsaICMP18708dsglab	3
GCA_003605545.1	1	C	87	C	87		II	Pseudomonas syringae	actinidiae	MAFF212138	6
GCA_002310955.1	1	C	87	C	87		II	Pseudomonas syringae	actinidiae	MAFF212134	6
GCA_002310965.1	1	C	87	C	87		II	Pseudomonas syringae	actinidiae	MAFF212141	6
GCA_000344535.1	1		88		88			Pseudomonas syringae	actinidifoliorum	PsaICMP18807	4
GCA_000344395.1	1		89		89			Pseudomonas syringae	actinidifoliorum	PsaICMP18804	4
GCA_003701075.1	1		89		89			Pseudomonas syringae	actinidifoliorum	PsaICMP19074	4
GCA_001401395.1	1		106					Pseudomonas syringae	antirrhini	PatICMP4303
GCA_003700135.1	1		106					Pseudomonas syringae	antirrhini	PatICMP4959
GCA_003700935.1	1		106					Pseudomonas syringae	antirrhini	PatICMP4453
GCA_003703315.1	1		106					Pseudomonas syringae	antirrhini	PatICMP2813
GCA_003699175.1	1		99					Pseudomonas syringae	apii	PapICMP1659
GCA_003699225.1	1		99					Pseudomonas syringae	apii	Pap1089_5
GCA_003699805.1	1		99					Pseudomonas syringae	apii	PapICMP1657
GCA_001401385.1	1		107					Pseudomonas syringae	apii	PapICMP2814
GCA_003702325.1	1		90					Pseudomonas avellanae	avellanae	PavICMP9749
GCA_001401405.1	1		98					Pseudomonas syringae	berberidis	PbbICMP4116
GCA_003699555.1	1		98					Pseudomonas syringae	berberidis	PbbICMP8899
GCA_003700975.1	1		98					Pseudomonas syringae	berberidis	PbbICMP13291
GCA_003701105.1	1		98					Pseudomonas syringae	berberidis	PbbICMP4065
GCA_003702115.1	1		103					Pseudomonas syringae	coriandricola	PcdICMP9829
GCA_001400335.1	1		93					Pseudomonas syringae	delphinii	PdpICMP529
GCA_003700105.1	1		93					Pseudomonas syringae	delphinii	PdpICMP4330
GCA_003701115.1	1		93					Pseudomonas syringae	delphinii	PdpICMP13052
GCA_001293835.1	1		105					Pseudomonas syringae	lachrymans	Pla3988
GCA_003699505.1	1		105					Pseudomonas syringae	lachrymans	PlaA7386
GCA_003700765.1	1		95					Pseudomonas syringae	maculicola	PmaICMP2744
GCA_001400855.1	1		96					Pseudomonas syringae	maculicola	PmaICMP3935
GCA_001294165.1	1		97					Pseudomonas syringae	maculicola	PmaM6
GCA_001293855.1	1		100					Pseudomonas syringae	maculicola	Pma90_32
GCA_001293925.1	1		104					Pseudomonas syringae	maculicola	PmaH7608
GCA_003699635.1	1		104					Pseudomonas syringae	maculicola	Pma4981
GCA_003702755.1	1		104					Pseudomonas syringae	maculicola	PmaICMP11281
GCA_001294305.1	1		108					Pseudomonas syringae	maculicola	PmaM4a
GCA_003698945.1	1		91					Pseudomonas syringae	morsprunorum	Pmp19322
GCA_003700055.1	1		94					Pseudomonas syringae	primulae	PprICMP2732
GCA_003702245.1	1		94					Pseudomonas syringae	primulae	PprICMP18417
GCA_003701855.1	1		101					Pseudomonas syringae	spinaceae	PspICMP16928
GCA_000344415.1	1		89		89			Pseudomonas syringae	syringae	PsyICMP18806
GCA_003700835.1	1		102					Pseudomonas syringae	tagetis	PtgICMP4092
GCA_000416465.2	1		84		84			Pseudomonas syringae	theae	PthICMP3923
GCA_000444115.1	1		84		84			Pseudomonas syringae	theae	PthNCPPB2598
GCA_001401255.1	1		84		84			Pseudomonas syringae	theae	PthICMP3923dsglab
GCA_003702275.1	1		84		84			Pseudomonas syringae	theae	PthICMP3934
GCA_000177455.1	1		108					Pseudomonas syringae	tomato	PtoK40
GCA_000177475.1	1		108					Pseudomonas syringae	tomato	PtoMax13
GCA_000177495.1	1		108					Pseudomonas syringae	tomato	Pto1108
GCA_003701175.1	1		108					Pseudomonas syringae	tomato	PtoICMP7230
GCA_003701235.1	1		108					Pseudomonas syringae	tomato	PtoICMP4263
GCA_003702935.1	1		108					Pseudomonas syringae	tomato	PtoICMP2841
GCA_001401175.1	1		92					Pseudomonas syringae	viburni	PviICMP3963
GCA_000145925.1	2		59					Pseudomonas syringae	aceris	Pac302273
GCA_001270465.1	2		59					Pseudomonas syringae	aceris	PacA10853
GCA_003700545.1	2		78					Pseudomonas syringae	aceris	PacICMP9850
GCA_003700575.1	2		80					Pseudomonas syringae	aceris	PacICMP9852
GCA_003701675.1	2		80					Pseudomonas syringae	aceris	PacICMP9851
GCA_003702425.1	2		60					Pseudomonas syringae	apii	PapICMP11947
GCA_001401335.1	2		72					Pseudomonas syringae	aptata	PttICMP459
GCA_003700795.1	2		72					Pseudomonas syringae	aptata	PttICMP4388
GCA_003699535.1	2		79					Pseudomonas syringae	aptata	PttG733
GCA_001400125.1	2		65					Pseudomonas syringae	atrofaciens	PafICMP4394
GCA_003699335.1	2		68					Pseudomonas syringae	atrofaciens	PafDSM5025
GCA_003699595.1	2		73					Pseudomonas syringae	atrofaciens	PafICMP5011
GCA_003700015.1	2		72					Pseudomonas syringae	eriobotryae	PerICMP4967
GCA_003699875.1	2		66					Pseudomonas syringae	lachrymans	Pla1188_1
GCA_001400495.1	2		70					Pseudomonas syringae	lapsa	PlpICMP3947
GCA_003698895.1	2		70					Pseudomonas syringae	lapsa	PlpICMP3946
GCA_003699285.1	2		70					Pseudomonas syringae	lapsa	PlpICMP8813
GCA_001401005.1	2		81					Pseudomonas syringae	papulans	PppICMP4048
GCA_003699835.1	2		81					Pseudomonas syringae	papulans	PppICMP4040
GCA_003702795.1	2		81					Pseudomonas syringae	papulans	PppICMP4050
GCA_003699035.1	2		74					Pseudomonas syringae	pisi	PpiH5E3
GCA_001401055.1	2		62					Pseudomonas syringae	solidagae	PsoICMP16925
GCA_003701885.1	2		62					Pseudomonas syringae	solidagae	PsoICMP16927
GCA_003701925.1	2		62					Pseudomonas syringae	solidagae	PsoICMP16926
GCA_003701455.1	2		71					Pseudomonas syringae	striafaciens	PsfICMP4996
GCA_000177515.1	2		58					Pseudomonas syringae	syringae	Psy642
GCA_001293705.1	2		61					Pseudomonas syringae	syringae	PsB48
GCA_003700375.1	2		61					Pseudomonas syringae	syringae	PsyICMP3688
GCA_003698995.1	2		63					Pseudomonas syringae	syringae	PsyHS191
GCA_003702385.1	2		64					Pseudomonas syringae	syringae	PsyICMP4917
GCA_000334035.1	2		67					Pseudomonas syringae	syringae	PsyBRIP34876
GCA_000334055.1	2		67					Pseudomonas syringae	syringae	PsyBRIP34881
GCA_000331385.1	2		68					Pseudomonas syringae	syringae	PsyB64
GCA_001401075.1	2		69					Pseudomonas syringae	syringae	PsyICMP3023
PRJNA1085110	2	B	75					Pseudomonas syringae	syringae	CFBP3388
GCA_002917245.1	2	B	75					Pseudomonas syringae	syringae	pss3023
GCA_000333995.1	2		76					Pseudomonas syringae	syringae	PsyBRIP39023
GCA_001293665.1	2		77					Pseudomonas syringae	syringae	PsA2
GCA_003700335.1	3		50					Pseudomonas viridiflava	-	PvrICMP3272
GCA_000145685.1	3		32					Pseudomonas amygdali	aesculi	Pae0893_23
GCA_000163255.1	3		32					Pseudomonas amygdali	aesculi	Pae3681
GCA_000163275.1	3		32					Pseudomonas amygdali	aesculi	Pae2250
GCA_001400675.1	3		32					Pseudomonas amygdali	aesculi	PaeICMP8947
GCA_001400115.1	3		49					Pseudomonas amygdali	amygdali	PamICMP3918
GCA_003700495.1	3		44					Pseudomonas amygdali	broussonetiae	PbrICMP13685
GCA_003701865.1	3		44					Pseudomonas amygdali	broussonetiae	PbrICMP13684
GCA_003701705.1	3		27					Pseudomonas amygdali	castaneae	PcsICMP9421
GCA_001400285.1	3		28					Pseudomonas amygdali	castaneae	PcsICMP9419
GCA_003701725.1	3		34					Pseudomonas amygdali	cerasicola	PceICMP13928
GCA_003701915.1	3		34					Pseudomonas amygdali	cerasicola	PceICMP17525
GCA_001400215.1	3		35					Pseudomonas amygdali	cerasicola	PceICMP17524
GCA_001400755.1	3		25					Pseudomonas amygdali	ciccaronei	PccICMP5710
GCA_003702985.1	3		26					Pseudomonas amygdali	cunninghamiae	PcuICMP11897
GCA_001400275.1	3		36					Pseudomonas amygdali	daphniphylli	PdaICMP9757
GCA_001400435.1	3		33					Pseudomonas amygdali	dendropanacis	PdeICMP9150
GCA_001400455.1	3		38					Pseudomonas amygdali	eriobotryae	PerICMP4455
GCA_003699445.1	3		38					Pseudomonas amygdali	eriobotryae	PerICMP8636
GCA_003700715.1	3		38					Pseudomonas amygdali	eriobotryae	PerICMP4316
GCA_003703335.1	3		11			11		Pseudomonas amygdali	glycinea	PgyICMP7082
GCA_003700005.1	3		12			12		Pseudomonas amygdali	glycinea	PgyICMP6372
GCA_003699675.1	3		12			12		Pseudomonas amygdali	glycinea	PgyICMP5928
GCA_003700695.1	3		12			12		Pseudomonas amygdali	glycinea	PgyICMP6373
GCA_003702145.1	3		12			12		Pseudomonas amygdali	glycinea	PgyICMP9025
GCA_003702375.1	3		13			13		Pseudomonas amygdali	glycinea	PgyICMP5027
GCA_003700195.1	3		14			14		Pseudomonas amygdali	glycinea	PgyICMP4180
GCA_001293765.1	3		15			15		Pseudomonas amygdali	glycinea	PgyLN10
GCA_001294195.1	3		15			15		Pseudomonas amygdali	glycinea	PgyKN44
GCA_001294265.1	3		15			15		Pseudomonas amygdali	glycinea	PgyBR1
GCA_001294275.1	3		15			15		Pseudomonas amygdali	glycinea	PgyUnB647
GCA_001400375.1	3		15			15		Pseudomonas amygdali	glycinea	PgyICMP2189
GCA_003700245.1	3		15			15		Pseudomonas amygdali	glycinea	PgyICMP5560
GCA_003700985.1	3		15			15		Pseudomonas amygdali	glycinea	PgyICMP5562
GCA_003701035.1	3		15			15		Pseudomonas amygdali	glycinea	PgyICMP5559
GCA_003701045.1	3		15			15		Pseudomonas amygdali	glycinea	PgyICMP4181
GCA_003701095.1	3		15			15		Pseudomonas amygdali	glycinea	PgyICMP4182
GCA_003701195.1	3		15			15		Pseudomonas amygdali	glycinea	PgyICMP5378
GCA_003701265.1	3		15			15		Pseudomonas amygdali	glycinea	PgyICMP4630
GCA_003701385.1	3		15			15		Pseudomonas amygdali	glycinea	PgyICMP2400
GCA_003699425.1	3		16			16		Pseudomonas amygdali	glycinea	PgyICMP807
GCA_003700655.1	3		17			17		Pseudomonas amygdali	glycinea	PgyICMP867
GCA_000143005.1	3		18			18		Pseudomonas amygdali	glycinea	PgyR4
GCA_003701155.1	3	I	1	I		1	IV	Pseudomonas amygdali	glycinea?	PgyICMP2185
GCA_003702805.1	3	O	3	O		3	V	Pseudomonas amygdali	glycinea?	PgyICMP4333
GCA_003699565.1	3	O	4	O		4	V	Pseudomonas amygdali	glycinea?	PgyICMP4332
GCA_003699605.1	3	Q	8	Q		8	IV	Pseudomonas amygdali	glycinea?	PgyICMP4324
GCA_003701515.1	3	Q	8	Q		8	IV	Pseudomonas amygdali	glycinea?	PgyICMP9923
GCA_001400395.1	3		42					Pseudomonas amygdali	hibisci	PhiICMP9623
GCA_003699855.1	3		42					Pseudomonas amygdali	hibisci	PhiICMP9314
GCA_003699045.1	3		39					Pseudomonas amygdali	lachrymans	PlaYM8003
GCA_003700865.1	3		39					Pseudomonas amygdali	lachrymans	PlaICMP826
GCA_003702155.1	3		39					Pseudomonas amygdali	lachrymans	PlaICMP3402
GCA_001293825.1	3		40					Pseudomonas amygdali	lachrymans	Pla107
GCA_003701815.1	3		40					Pseudomonas amygdali	lachrymans	PlaN7512
GCA_003703085.1	3		41					Pseudomonas amygdali	lachrymans	PlaICMP1448
GCA_001400875.1	3		49					Pseudomonas amygdali	mellea	PmeICMP5711
GCA_001293975.1	3	N	2	N		2	IV	Pseudomonas amygdali	mellea?	PmeN6801
GCA_003700425.1	3		22			22		Pseudomonas amygdali	mori	PmoICMP4468
GCA_003701185.1	3		22			22		Pseudomonas amygdali	mori	PmoICMP535
GCA_001400525.1	3		46					Pseudomonas amygdali	mori	PmoICMP4331
GCA_003700095.1	3		37					Pseudomonas amygdali	morsprunorum	PmpICMP3897
GCA_003700615.1	3		37					Pseudomonas amygdali	morsprunorum	PmpICMP568
GCA_003702205.1	3		37					Pseudomonas amygdali	morsprunorum	PmpICMP4983
GCA_001293985.1	3		29					Pseudomonas amygdali	myricae	PmyAZ84488
GCA_001400555.1	3		29					Pseudomonas amygdali	myricae	PmyICMP7118
GCA_003701955.1	3		29					Pseudomonas amygdali	myricae	PmyICMP7120
GCA_003702925.1	3		29					Pseudomonas amygdali	myricae	PmyICMP11510
GCA_003703025.1	3		29					Pseudomonas amygdali	myricae	PmyICMP11123
GCA_003700805.1	3		50					Pseudomonas amygdali	persicae	PpeICMP3706
GCA_001400605.1	3	H	1	H		1	IV	Pseudomonas amygdali	phaseolicola	PphICMP2740
NDKC00000000	3	H	1	H		1	IV	Pseudomonas amygdali	phaseolicola	CFBP1390
NDJT00000000	3	H	1	H		1	IV	Pseudomonas amygdali	phaseolicola	CFBP3651
NDIX00000000	3	H	1	H		1	IV	Pseudomonas amygdali	phaseolicola	SP54
GCA_001294105.1	3	I	1	I		1	IV	Pseudomonas amygdali	phaseolicola	PphNPS3121
GCA_001294035.1	3	I	1	I		1	IV	Pseudomonas amygdali	phaseolicola	PphHB10Y
NDKG00000000	3	I	1	I		1	IV	Pseudomonas amygdali	phaseolicola	882
NDKA00000000	3	I	1	I		1	IV	Pseudomonas amygdali	phaseolicola	CFBP3637
NDJZ00000000	3	I	1	I		1	IV	Pseudomonas amygdali	phaseolicola	CFBP3638
NDJY00000000	3	I	1	I		1	IV	Pseudomonas amygdali	phaseolicola	CFBP3639
NDJW00000000	3	I	1	I		1	IV	Pseudomonas amygdali	phaseolicola	CFBP3642
NDJV00000000	3	I	1	I		1	IV	Pseudomonas amygdali	phaseolicola	CFBP3643
NDJR00000000	3	I	1	I		1	IV	Pseudomonas amygdali	phaseolicola	CFBP3656
NDJP00000000	3	I	1	I		1	IV	Pseudomonas amygdali	phaseolicola	CFBP3658
NDJN00000000	3	I	1	I		1	IV	Pseudomonas amygdali	phaseolicola	CFBP3663
NDJD00000000	3	I	1	I		1	IV	Pseudomonas amygdali	phaseolicola	Hb1b
GCA_003412855.1	3	J	1	J		1	IV	Pseudomonas amygdali	phaseolicola	535
GCA_003412865.1	3	J	1	J		1	IV	Pseudomonas amygdali	phaseolicola	533
GCA_003412905.1	3	J	1	J		1	IV	Pseudomonas amygdali	phaseolicola	532
GCA_003412915.1	3	J	1	J		1	IV	Pseudomonas amygdali	phaseolicola	531
GCA_003412965.1	3	J	1	J		1	IV	Pseudomonas amygdali	phaseolicola	527
GCA_003412985.1	3	J	1	J		1	IV	Pseudomonas amygdali	phaseolicola	525
GCA_003412995.1	3	J	1	J		1	IV	Pseudomonas amygdali	phaseolicola	524
GCA_003413015.1	3	J	1	J		1	IV	Pseudomonas amygdali	phaseolicola	523
GCA_003413035.1	3	J	1	J		1	IV	Pseudomonas amygdali	phaseolicola	522
GCA_003413075.1	3	J	1	J		1	IV	Pseudomonas amygdali	phaseolicola	519
GCA_003413095.1	3	J	1	J		1	IV	Pseudomonas amygdali	phaseolicola	516
GCA_003413115.1	3	J	1	J		1	IV	Pseudomonas amygdali	phaseolicola	515
GCA_003413145.1	3	J	1	J		1	IV	Pseudomonas amygdali	phaseolicola	513
GCA_003413155.1	3	J	1	J		1	IV	Pseudomonas amygdali	phaseolicola	512
GCA_003413175.1	3	J	1	J		1	IV	Pseudomonas amygdali	phaseolicola	511
GCA_003413245.1	3	J	1	J		1	IV	Pseudomonas amygdali	phaseolicola	507
GCA_003413305.1	3	J	1	J		1	IV	Pseudomonas amygdali	phaseolicola	530
GCA_003413345.1	3	J	1	J		1	IV	Pseudomonas amygdali	phaseolicola	518
GCA_003413365.1	3	J	1	J		1	IV	Pseudomonas amygdali	phaseolicola	528
GCA_003413375.1	3	J	1	J		1	IV	Pseudomonas amygdali	phaseolicola	526
GCA_003413385.1	3	J	1	J		1	IV	Pseudomonas amygdali	phaseolicola	517
GCA_003413425.1	3	J	1	J		1	IV	Pseudomonas amygdali	phaseolicola	514
GCA_003413445.1	3	J	1	J		1	IV	Pseudomonas amygdali	phaseolicola	506
NDJX00000000	3	J	1	J		1	IV	Pseudomonas amygdali	phaseolicola	CFBP3640
MVNY00000000	3	J	1	J		1	IV	Pseudomonas amygdali	phaseolicola	CYL246
NDJH00000000	3	J	1	J		1	IV	Pseudomonas amygdali	phaseolicola	CYL301
GCA_003413195.1	3	J	1	J		1	IV	Pseudomonas amygdali	phaseolicola	510
GCA_029764015.1	3	J	1	J		1	IV	Pseudomonas amygdali	phaseolicola	Pph #13
GCA_029764045.1	3	J	1	J		1	IV	Pseudomonas amygdali	phaseolicola	Cuneo #6_18
GCA_003413225.1	3	K	1	K		1	IV	Pseudomonas amygdali	phaseolicola	509
GCA_003413235.1	3	K	1	K		1	IV	Pseudomonas amygdali	phaseolicola	508
NDJQ00000000	3	L	1	L		1	IV	Pseudomonas amygdali	phaseolicola	CFBP3657
GCA_017140875.1	3	L	1	L		1	IV	Pseudomonas amygdali	phaseolicola	race8
NDIZ00000000	3	M	1	M		1	IV	Pseudomonas amygdali	phaseolicola	SP3
GCA_003701825.1	3	O	3	O		3	V	Pseudomonas amygdali	phaseolicola	PphKN86
GCA_003700295.1	3	O	3	O		3	V	Pseudomonas amygdali	phaseolicola	PphICMP637
NDKB00000000	3	O	3	O		3	V	Pseudomonas amygdali	phaseolicola	CFBP3636
NDKD00000000	3	O	3	O		3	V	Pseudomonas amygdali	phaseolicola	CFBP3660
NDJB00000000	3	O	3	O		3	V	Pseudomonas amygdali	phaseolicola	M2_1
NDIY00000000	3	O	3	O		3	VI	Pseudomonas amygdali	phaseolicola	SP40
NDJA00000000	3	T	5	T		5	IV	Pseudomonas amygdali	phaseolicola	PK2
GCA_003703035.1	3	U	6	U		6	VII	Pseudomonas amygdali	phaseolicola	PphK4
GCA_017009525.1	3	V	7	V		7	VIII	Pseudomonas amygdali	phaseolicola	T11544
GCA_017009545.1	3	X	7	X		7	VIII	Pseudomonas amygdali	phaseolicola	K4287
GCA_003700625.1	3	Y	7	Y		7	VIII	Pseudomonas amygdali	phaseolicola	PphICMP5059
NDJS00000000	3	Y	7	Y		7	IX	Pseudomonas amygdali	phaseolicola	CFBP3654
NDKF00000000	3	P	8	P		8	IV	Pseudomonas amygdali	phaseolicola	1375A
NDKE00000000	3	P	8	P		8	IV	Pseudomonas amygdali	phaseolicola	1516A
GCA_017140835.1	3	P	8	P		8	IV	Pseudomonas amygdali	phaseolicola	race5
NDJU00000000	3	Q	8	Q		8	IV	Pseudomonas amygdali	phaseolicola	CFBP3646
NDJO00000000	3	Q	8	Q		8	IV	Pseudomonas amygdali	phaseolicola	CFBP3661
NDJM00000000	3	R	8	R		8	IV	Pseudomonas amygdali	phaseolicola	CFBP4850
NDJL00000000	3	S	8	S		8	IV	Pseudomonas amygdali	phaseolicola	CFBP4859
NDJF00000000	3		9			9		Pseudomonas amygdali	phaseolicola	CYL352
NDJE00000000	3		9			9		Pseudomonas amygdali	phaseolicola	GSPB592
NDJC00000000	3		9			9		Pseudomonas amygdali	phaseolicola	LMG5477
NDIW00000000	3		9			9		Pseudomonas amygdali	phaseolicola	URU1
NDJK00000000	3		10			10		Pseudomonas amygdali	phaseolicola	CYL233
NDJJ00000000	3		10			10		Pseudomonas amygdali	phaseolicola	CYL240
NDJI00000000	3		10			10		Pseudomonas amygdali	phaseolicola	CYL263
NDJG00000000	3		10			10		Pseudomonas amygdali	phaseolicola	CYL314
GCA_001294025.1	3	N		N			IV	Pseudomonas amygdali	phaseolicola	Pph1302A
GCA_003701635.1	3		23					Pseudomonas amygdali	photiniae	PhoICMP7847
GCA_001400415.1	3		24					Pseudomonas amygdali	photiniae	PhoICMP7840
GCA_003703175.1	3		19			19		Pseudomonas amygdali	sesami	PseICMP7459
GCA_003702295.1	3		20			20		Pseudomonas amygdali	sesami	PseICMP3386
GCA_001294115.1	3		21			21		Pseudomonas amygdali	sesami	PseHC_1
GCA_001401265.1	3		21			21		Pseudomonas amygdali	sesami	PseICMP763
GCA_003702085.1	3		21			21		Pseudomonas amygdali	sesami	PseICMP4995
GCA_000275945.1	3		43					Pseudomonas amygdali	tabaci	Pta6605
GCA_001401095.1	3		43					Pseudomonas amygdali	tabaci	PtaICMP2835
GCA_003699405.1	3		43					Pseudomonas amygdali	tabaci	PtaICMP2851
GCA_003700505.1	3		43					Pseudomonas amygdali	tabaci	PtaICMP2812
GCA_003701335.1	3		31					Pseudomonas amygdali	ulmi	PumICMP5931
GCA_001723935.1	3	I	1	I		1	IV	Pseudomonas sp.		BDAL1
GCA_005937945.2	3	I	1	I		1	IV	Pseudomonas sp.		KBS0707
GCA_001400515.1	3		30					Pseudomonas meliae		PmlICMP6289
GCA_001400815.1	3		45					Pseudomonas ficuserectae		PfiICMP7848
GCA_003701585.1	3		45					Pseudomonas ficuserectae		PfiICMP7850
GCA_003701615.1	3		45					Pseudomonas ficuserectae		PfiICMP7849
GCA_003701015.1	3		47					Pseudomonas amygdali		PsaICMP19589
GCA_003700405.1	3		48					Pseudomonas amygdali		PsaICMP19198
GCA_003700905.1	4		112					Pseudomonas syringae	atropurpurea	ParICMP4460
GCA_003703115.1	4		114					Pseudomonas syringae	atropurpurea	ParICMP4451
GCA_001400695.1	4		120					Pseudomonas syringae	atropurpurea	ParICMP4457
GCA_003701985.1	4		120					Pseudomonas syringae	atropurpurea	ParICMP4328
GCA_003699955.1	4		117					Pseudomonas syringae	coronafaciens	PcnICMP10052
GCA_001400345.1	4		116					Pseudomonas syringae	garcae	PgcICMP4323
GCA_003703185.1	4		116					Pseudomonas syringae	garcae	PgcICMP4466
GCA_003700475.1	4		119					Pseudomonas syringae	garcae	PgcICMP5019
GCA_003701555.1	4		119					Pseudomonas syringae	garcae	PgcICMP3649
GCA_003699495.1	4		109					Pseudomonas syringae	oryzae	PorI_6
GCA_001293935.1	4		111					Pseudomonas syringae	oryzae	Por36_1
GCA_001400895.1	4		111					Pseudomonas syringae	oryzae	PorICMP9088
GCA_003701785.1	4		111					Pseudomonas syringae	oryzae	PorICMP9091
GCA_003701755.1	4		116					Pseudomonas syringae	oryzae	PorICMP9093
GCA_001400915.1	4		110					Pseudomonas syringae	porri	PpoICMP8961
GCA_003702895.1	4		110					Pseudomonas syringae	porri	PpoICMP8960
GCA_003703225.1	4		110					Pseudomonas syringae	porri	PpoICMP16803
GCA_003703265.1	4		110					Pseudomonas syringae	porri	PpoICMP16805
GCA_003699655.1	4		113					Pseudomonas syringae	striafaciens	PsfICMP4418
GCA_003699785.1	4		115					Pseudomonas syringae	zizaniae	PziICMP8944
GCA_003699755.1	4		118					Pseudomonas syringae	zizaniae	PziICMP8941
GCA_001401375.1	5		122					Pseudomonas syringae	alisalensis	PalICMP15200
GCA_003699895.1	5		122					Pseudomonas syringae	alisalensis	PalICMP15205
GCA_003699905.1	5		122					Pseudomonas syringae	alisalensis	PalICMP15201
GCA_003699915.1	5		122					Pseudomonas syringae	alisalensis	PalICMP15203
GCA_001400175.1	5		123					Pseudomonas syringae	cannabina	PcbICMP2823
GCA_003699765.1	5		123					Pseudomonas syringae	cannabina	PcbICMP2821
GCA_001293775.1	5		124					Pseudomonas syringae	cilantro	Pci0788_9
GCA_001400185.1	5		124					Pseudomonas syringae	coriandricola	PcdICMP12471
GCA_003699105.1	5		124					Pseudomonas syringae	coriandricola	PcdICMP12341
GCA_003700065.1	5		121					Pseudomonas syringae	philadelphi	PpdICMP8902
GCA_003703245.1	6		51					Pseudomonas caricapapayae	caricapapayae	PcaICMP2854
GCA_001400735.1	6		52					Pseudomonas caricapapayae	caricapapayae	PcaICMP2855
GCA_003699475.1	6		52					Pseudomonas caricapapayae	caricapapayae	PcaICMP4086
GCA_003703145.1	6	A	53				I	Pseudomonas caricapapayae	caricapapayae	PcaICMP7496
GCA_003703055.1	6		55					Pseudomonas syringae	helianthi	PheICMP3263
GCA_001400835.1	6		56					Pseudomonas syringae	helianthi	PheICMP4531
GCA_003701315.1	6		57					Pseudomonas syringae	helianthi	PheICMP3549
GCA_001401315.1	6		54					Pseudomonas syringae	tagetis	PtgICMP4091
GCA_003702855.1	6		54					Pseudomonas syringae	tagetis	PtgICMP11161
GCA_003703295.1	6		54					Pseudomonas syringae	tagetis	PtgICMP6369
GCF_014200835.1		W						Pseudomonas sp.		JAI115
